# EasyGuide plasmids support in vivo assembly of gRNAs for CRISPR/Cas9 applications in *Saccharomyces cerevisiae*

**DOI:** 10.1101/2022.07.01.498453

**Authors:** Ana P. Jacobus, Joneclei A. Barreto, Lucas S. de Bem, Yasmine A. Menegon, Ícaro Fier, João G.R. Bueno, Leandro V. dos Santos, Jeferson Gross

## Abstract

Most CRISPR/Cas9 applications in yeast rely on a plasmid-based expression of Cas9 and its guide RNA (gRNA) containing a 20-nucleotides (nts) spacer tailored to each genomic target. The lengthy assembly of this customized gRNA requires at least 3–5 days for its pre-cloning in *Escherichia coli*, purification, validation, and co-transformation with Cas9 into a yeast strain. Here, we constructed a series of 12 EasyGuide plasmids to simplify CRISPR/Cas9 applications in *Saccharomyces cerevisiae*. The new vectors provide templates for generating PCR fragments that can assemble up to six functional gRNAs directly into yeasts via homologous recombination between the 20-nts spacers. By dispensing pre-cloning in *E. coli*, yeast in vivo gRNA assembly significantly reduces the CRISPR/Cas9 experimental workload. A highly efficient yeast genome editing procedure, involving PCR amplification of gRNAs and donors, followed by their transformation into a Cas9-expressing strain, can be easily accomplished in a single day.
