## Supplementary Tables S1-S3 for "EasyGuide plasmids support in vivo assembly of gRNAs for CRISPR/Cas9 applications in *Saccharomyces cerevisiae*"

### Sheet: Table S1
Oligonucleotides used in this work
Label	Oligo 5' - 3'
Ori_f3	GGACGCTCGAAGGCTTTAATTTGCGGCTGGCGTTTTTCCATAGGCTCCGCCCCCCTGACGAGCATC
2micron_r	GAGGGTATTCTGGGCCTCCATGTCGATCCAATATCAAAGGAAATGATAG
MXterm_f2	GTTGTTCTATTTTAATCAAATGTTAGCGTG
CYCterm-r	CGGAGCCTATGGAAAAACGCCAGCCGCAAATTAAAGCCTTCGAGCGTCC
MX5_f	TATCATTTCCTTTGATATTGGATCGACATGGAGGCCCAGAATACCCTCC
MXterm_5r	CAGTATAGCGACCAGCATTCACATACGATTGACGCATG
PromMX2-f	GGTTAGGATTTGCCACTGAGGTT
PromMX2-r	GGATGTGATGTGAGAACTGTAT
Amp_f	TTCTCTTACTGTCATGCCATCC
Amp_r	GTTCTGCTATGTGGCGCGGTATT
pDK13f-1	GCAGTGAAAGATAAATGATCATTTCCCCGAAAAGTGCCACCTG
pDK13r-1	GCTATTTCTAGCTCTAAAACAAGGAAGCGGAACACGTAGAAAG
JACa_Tn5	TTCCGCTTCCTTGTTTTAGAGCTAGAAATAGCAAGTTAAAATAAGG
JACb_Tn5	TCGGGGAAATGATCATTTATCTTTCACTGCGGAGAAGTTTCGAACGCC
PromMX10f	CCGTACATTTAGCCCATACATCCCCATGTATAATC
O_f	CCGCGTTTGTCATTGAGATCCTTTTTTTCTGCGCGTAATCTGCTGCTTGC
Scaf_r	GCAGAAAAAAAGGATCTCAATGACAAACGCGGCCGCACCCAATTCGCC
2gScaf_f	AAATAAACAAATAGGGGTTCCGCGGTTTTAGAGCTAGAAATAGCAAGTT
2gTer_r	TATCTTTTCAAAGAAGACATAAAAAACAAAAAAAGCACCACCGACTCGG
2gProm_f	CTTTTTTTGTTTTTTATGTCTTCTTTGAAAAGATAATGTATGATTATGC
2gProm_r	TCAGGGGGGCGGAGCCTATGGAAAGATCATTTATCTTTCACTGCGGAGAAGTT
SNRAmp	ATCAAAGGATCTTCTCTTTGAAAAGATAATGTATGATTATGCTTTCAC
OriJACa	TAGCTCTAAAACCCTTAACGTGAGTTTTCGTTCCACTGAGCGTCAGACC
gRNA_fwd	GGCTACGGTCTCGGGAGGTCCAGATAGCCCAGTAGCTGACATTCATCC
gRNA_rev	GGCTACGGTCTCGTCTCGAGACATAAAAAACAAAAAAAGCACC
MX_fwd	GGCTACGGTCTCGGAGAGCTCGTTTTCGACACTGGATGGCGG
SNR52_rev	GGCTACGGTCTCGATGGGATCATTTATCTTTCACTGCGGAGAAG
2MGold_rev	GGCTACGGTCTCGTCTTTTCAAAGACACATTTCCCCGAAAAGTGCCACC
SNR52Gold_f	GGCTACGGTCTCGAAGATAATGTATGATTATGCTTTC
B_JAC	AAACTTCTCCGCAGTGAAAGATAAATGATC
Or2_r	AAAAAGAGTTGGTAGCTCTTGATCC
2Mic_r	GACATTAACCTATAAAAATAGGCGTATCACGAGG
AmpT_f	GAGCGTCAGACCCCGTAGAAAAGATCAAAGGATC
A_JAC	CCTTATTTTAACTTGCTATTTCTAGCTCTAAAAC
JACa_HOtest	CGCTGCGTGCCAAACATGTA
Scaf_r	TGACAAACGCGGCCGCACCCAATTCGCC
TermMX_for	GTCAATCGTATGTGAATGCTGG
ProMX_rev	CGACAGTCACATCATGCCCC
TefGFP_f	TTGATGGTAGAATAATAATAATTCCAAAAAACCATCATAAGACATGGAGGCCCAGAATACCCTCC
TefGFP_r	TTTCTTCTTTGATGACACTGACCATGGTTGTTTATGTTCGGATGTGATG
GFP_f	ACATCACATCCGAACATAAACAACCATGGTCAGTGTCATCAAAGAAGAA
TDH1_r	CAATTCCGTCCATAATGGATGAATAAACAGTTTGAATTGCAAAGGCAGCAATATATTGTTTAC
DonJEN1_f	TGGTGAACAGCAACAACCTGCTGG
CheckJEN1_r	GTGGATGTGCAGTAAGGACGTAAATCTCG
DonJEN1_r	ATACTCTACACCTTGATCCTGGCTATAAACTCTTTCCAGCGTATAGCTTTTCGTGATCCGGGTTG
CheckDLD1_f1	AAGGAAGATTTGATAGAGAAGCTGG
DonDLD1_r	GGAAACTTCTTCGGTAGTATGAGG
DonDLD1_f	GGTCAAAAAGATCGACCCAGTAAATTCTACGTTAAAGCTGGTTGAGGACCTGAAGCAGGTGCTGG
ROM2P3for	GTAGAAGTAGTATGACACCTTTG
ROM2P3rev	GTGGATCATGGGCGTTTGTGG
ROM2_Del_f	GTTGTCAAGAGTCGCCACAAAATTTAAAAGTTCGATACAACAGCAGGCAGTCGATGTCATCTGTGC
ROM2P3_r1	CAGCTTTTGTGCATCTAGTGATCTACC
HOEf	TTGTCAGTCAGGGTCCCTACC
CheckHO_f	GCTTGGGTCCTAAGCTAATGGAGAG
CheckHO_r	CAGGGATTTGCTTCTCTCCATCAAGA
HOdiaR	TCGCCGTACATAAATTCAGGGAT
DonAHO_f	AAAATAAACAAATAGGGGTTCCGCGCGCAACTGCCGATGCCGTTCAAGCTGCC
DonAHO_r	GTCAGGGGGGCGGAGCCTATGGAAACTTCACGAACTTCTATATGCTCGCC
ADH5f2	CCCAATCTTGTGTGCAGGTATCAC
ADH5r2	GCGCCAACAATGTCTTTTTCTTCC
DonADH5r1	TTCTCCGCCTAATTGTTCAAATAACTTTCGCTTGGCATTAGCAAGGGCGTATTGGATTGCCAGAG
SUC2_extL	CGTATATGATGCTTTTGCAAGCTTTCC
nestSucDelR_r	TCAATGTAGAACAAATCATCGACACC
nestSucDelL_f	TTTCGATCCTATAATCCTTCCTCCT
SucTestDel_r	CCCATTCTCAAATATTCTTCAGGATCTTC
Vf	TTTCCATAGGCTCCGCCCCCCTGACGAGCATCAC
Vr	CGCGGAACCCCTATTTGTTTATTTTTCTAAATACATTC
SucDelL_f	GTATTTAGAAAAATAAACAAATAGGGGTTCCGCGTTTCGATCCTATAATCCTTCCTCCT
SucDelL_r	GACGGATTTGGATATGGTTTGTGTGGTGTCTATCGCTAGTTTCGTTTGTCATTGATGC
SucDelR_f	GCATCAATGACAAACGAAACTAGCGATAGACACCACACAAACCATATCCAAATCCGTC
SucDelR_r	GTGATGCTCGTCAGGGGGGCGGAGCCTATGGAAATCAATGTAGAACAAATCATCGACACC
CAN1f2	ATTTTGGTGCAAAAGCCGTGAAAC
CAN1r2	AAGGTGGTGTTCCATACATTGCAGTTTTCGTTACTGCTGC
CAN1f3	CAACACCAGTGATATTTAATAGCCATTCGAAAACTTTGTCGCAGCAGTAACGAAAACTGCAATG
CAN1r	CCGTATCTTAACCTTCTACATTGGCTCTC
HXT2pro_f	CCCCACCAAACTTGTCATCGTTCC
HXT2ter_r	CCTCGAAGCAGCGTTTCAAGTACC
HXT4pro_f	GCCATCGTTAAGTGGAGAATTCGG
HXT5ter_r	ATAATATACGCAAACAAGATTCGC
HXT2pro_f	CCCCACCAAACTTGTCATCGTTCC
FH2_f	CTCCACTGCACGACTTCTTCTCCTCC
FH2_r	TTACTTCAACGAGAAACTTGACGTCTC
FG2_f	GGGTCACGTGATCTATATTCGAAAGG
FG2_r	GAATTGAATATTAATAGGTTGCAGGTTG
FH4_f	GGGCCTTCGGGTTGGTCAGTATATTTTG
FH4_r	GGCTGTGCACATTAGGGGACAGTAAG
Gal2P_f	AGGTGGCACTTTTCGGGGAAATGTGGCGGTTGCCTCAGGAAGGCACCGG
Hxt3ter_r	TTATCTTCAGCATGAATATTCCAT
HXT2P_f	GGTGGCACTTTTCGGGGAAATGTGTCCTTATGAATCCGGAGAAAAGCGG
HXT2T_r	CTCGTTATGGCTTCATGCCCTCGTTTGGATTATATAAAGGAGGTAAATT
Gal2T_r	TGTCTAATGAGTCAGTTATTTCTTCCTGGATCGTTCGAACATTCTCACT
HXT4P_f	ATTTACCTCCTTTATATAATCCAAACGAGGGCATGAAGCCATAACGAGG
HXT5T_r	AAAATAAACAAATAGGGGTTCCGCGAATTCACTTTCTGATCCCGCACTC
Hxt7P_f	GTGAGAATGTTCGAACGATCCAGGAAGAAATAACTGACTCATTAGACAC
Hxt3T_r	AAATAAACAAATAGGGGTTCCGCGGGAATATCTCGTTCCGCGGATTCGG
VrHXT3	CGGAACGAGATATTCCCGCGGAACCCCTATTTGTTTATTTTTCTAAATACATTC
Hxt7pro_f	CTTCTTCCCACTTTGCATTTCTCT
GAL2pro_f	TTTGGTGTTGTGAATTGCTCTTCAT
GAL2ter_r	ATCGTAAGGATATCATTGATAAGG
2MicGAL2	TGAGGCAACCGCCACATTTCCCCGAAAAGTGCCACCTGAACGAAGCATC
Gal2P_r	AGATGATGGAGCGTCTCACTTCTGTTAATCTTGTGTTTACTTAACTATT
Gal2T_f	AGTTAAGTAAACACAAGATTAACAGAAGTGAGACGCTCCATCATCTCTC
Hxt7P_r	ACATCTGAGTTAAACAATCATGAACTTTTATTAATTCATGATCACGCTC
Hxt3T_f	GAGCGTGATCATGAATTAATAAAAGTTCATGATTGTTTAACTCAGATGT
VrHXT5	ATCAGAAAGTGAATTCGCGGAACCCCTATTTGTTTATTTTTCTAAATACATTC
2MicHXT2	GATTCATAAGGACACATTTCCCCGAAAAGTGCCACCTGAACGAAGCATC
HXT2P_r	AGTGCTAGTTTAAGTATAATCTCTAATATAAGAGGAATTGAGAAAGAGG
HXT2T_f	CTCTTTCTCAATTCCTCTTATATTAGAGATTATACTTAAACTAGCACTG
HXT4P_r	GAGGTAAAGAAAGAATGTCGGAACAAATAATATAGACTTCCTTCAAGGAA
Hxt5T_f	CCTTGAAGGAAGTCTATATTATTTGTTCCGACATTCTTTCTTTACCTCT
Check_del_HXT3-6-7_F	ATAATACCGCAATAAACACG
Check_del_HXT3-6-7_R	TTCTGTAGAAAAACGAGCTA
ADE2f2	GGGACGTCTCACTGGCTTGTTCCAC
ADE2r1	TTCTCCTGCCAAACAAATAAGCAACTCCAATGACCACGTCAATGGCT
ADE2f1	GAACATCAACATGCTCAATCTCAATCGTTAGCACATCACAAGCCATTGACGTGGTCATTGGAGTTGC
DonRET1_f	CATAACCAATCCCCTCGTAACACATATC
DonRET1_r	ATCTTTTCAAAACAGTGGTTGTCTTTCTACGTGTTTCGCAtCGaCaGAAACCTCTATC
RET1SalI_f	AAGAGAATAGATACATTATTATACTTGtcGACTTATCCACAACAGCCAA
RET1SalI_r	CAAAACAGTGGTTGTCTTTCTACGTGTTTCGCgtCG
DonATH1_f	TTTAACCCTCTGGGTGTGATATCGCCGTCATTGGGAAATCGGTTCTTCCATACTTACGG
ATH1Er	CAGAATGCTCTGTAGAAATCCACC
ATHP2for	CTTACATACTCACATGCCTC
DonADH1_f	AAGTTTGCTGTCTTGCTATCAAGTA
DonADH1_r	TAAATCATAAGAAATTCGCTTATTTAGAAGTGTCAACAACGTATAGCTTGAAATATTGTGCAG
CheckADH1_f	CGGCCTTCCTTCCAGTTACTTGAATT
CheckADH1_r	AATCATAAATCATAAGAAATTCGC
STE3-f	CTACCTTACGGTTTGTGACGATCACGTTCCGCTaCGTGCCTAATGTTTTCTCCTTCTTTACATGT
STE3-r	CCGTGTCGTCAAGAGTGGTACCCATGAAAATTTTGATAGTATTTTGCCTT
STE-f2	CTCCACAATTTGGGCAGAAGTCTTT
KAN5-rev	TCAGCATCCATGTTGGAATTTAATC
HORr	AAAGTTGTTCCCCCAGCAACATTACAGTCGTATGTAAATTGACATTGG
STE3-KAN	TAAATTTGTGTAGGAAAGGCAAAATACTATCAAAATTTTCATGGGTAAGGAAAAGACTCACGTTTCGAGG
HOtest	TACATGTTTGGCACGCAGCG
ADH5test	AGGGTCATTGGTATCGATGG
CAN1test	GCTTACATGGAGACATCTAC
ROM2test	CTCGGGGAACATAAGAAGGA
JEN1test	ACTGCCTGCACAATCAATTC
DLD1test	ATAGTCTGGTGAGTCCAATG
ADE2test	GATATCAAGAGGATTGGAAA
ROM2ftest	TGACGCATTTACAGGGCAGC

### Sheet: Table S2
Oligonucleotides used to assemble gRNAs
Target gene	Label	Oligo 5'-(spacer + core primer)-3'
	gA (shorter)	GTTTTAGAGCTAGAAATAGCAAGTT
	gB (shorter)	GATCATTTATCTTTCACTGCGGAGAAG
	gA (longer)	GTTTTAGAGCTAGAAATAGCAAGTTAAAATAAGG
	gB (longer)	GATCATTTATCTTTCACTGCGGAGAAGTTTCGAACGCC
HO	gA_HO	CGCTGCGTGCCAAACATGTAGTTTTAGAGCTAGAAATAGCAAGTTAAAATAAGG
	gB_HO	TACATGTTTGGCACGCAGCGGATCATTTATCTTTCACTGCGGAGAAGTTTCGAACGCC
ADH5	gA_ADH5	AGGGTCATTGGTATCGATGGGTTTTAGAGCTAGAAATAGCAAGTTAAAATAAGG
	gB_ADH5	CCATCGATACCAATGACCCTGATCATTTATCTTTCACTGCGGAGAAGTTTCGAACGCC
SUC2	gA_SUC2	GTCCACTTCACACCCAACAAGTTTTAGAGCTAGAAATAGCAAGTTAAAATAAGG
	gB_SUC2	TTGTTGGGTGTGAAGTGGACGATCATTTATCTTTCACTGCGGAGAAGTTTCGAACGCC
DLD11	gA_DLD11	ATAGTCTGGTGAGTCCAATGGTTTTAGAGCTAGAAATAGCAAGTTAAAATAAGG
	gB_DLD11	CATTGGACTCACCAGACTATGATCATTTATCTTTCACTGCGGAGAAGTTTCGAACGCC
JEN1	gA_JEN1	ACTGCCTGCACAATCAATTCGTTTTAGAGCTAGAAATAGCAAGTTAAAATAAGG
	gB_JEN1	GAATTGATTGTGCAGGCAGTGATCATTTATCTTTCACTGCGGAGAAGTTTCGAACGCC
ROM2	gA_ROM2	CTCGGGGAACATAAGAAGGAGTTTTAGAGCTAGAAATAGCAAGTTAAAATAAGG
	gB_ROM2	TCCTTCTTATGTTCCCCGAGGATCATTTATCTTTCACTGCGGAGAAGTTTCGAACGCC
CAN1	gA_CAN1	GCTTACATGGAGACATCTACGTTTTAGAGCTAGAAATAGCAAGTTAAAATAAGG
	gB_CAN1	GTAGATGTCTCCATGTAAGCGATCATTTATCTTTCACTGCGGAGAAGTTTCGAACGCC
HXT2	gA_HXT2	CTCACCCCAAGAAGCGTTACGTTTTAGAGCTAGAAATAGCAAGTTAAAATAAGG
	gB_HXT2	GTAACGCTTCTTGGGGTGAGGATCATTTATCTTTCACTGCGGAGAAGTTTCGAACGCC
HXT4/1/5	gA_HXT14	TTTGGTATGAAGCACCACGAGTTTTAGAGCTAGAAATAGCAAGTTAAAATAAGG
	gB_HXT14	TCGTGGTGCTTCATACCAAAGATCATTTATCTTTCACTGCGGAGAAGTTTCGAACGCC
HXT3/6/7	gA_HXT3	TTCGGTATGAAGCATAAAGAGTTTTAGAGCTAGAAATAGCAAGTTAAAATAAGG
	gB_HXT3	TCTTTATGCTTCATACCGAAGATCATTTATCTTTCACTGCGGAGAAGTTTCGAACGCC
GAL2	gA_GAL2	CCATACCCAATTGGAAGCAGGTTTTAGAGCTAGAAATAGCAAGTTAAAATAAGG
	gB_GAL2	CTGCTTCCAATTGGGTATGGGATCATTTATCTTTCACTGCGGAGAAGTTTCGAACGCC
ADE2	gA_ADE2	GATATCAAGAGGATTGGAAAGTTTTAGAGCTAGAAATAGCAAGTTAAAATAAGG
	gB_ADE2	TTTCCAATCCTCTTGATATCGATCATTTATCTTTCACTGCGGAGAAGTTTCGAACG
ADH1	gA_ADH1	GAGATAGTTGATTGTATGCTGTTTTAGAGCTAGAAATAGCAAGTTAAAATAAGG
	gB_ADH1	AGCATACAATCAACTATCTCGATCATTTATCTTTCACTGCGGAGAAGTTTCGAACGCC
ATH1	gA_ATH1	GGTAGTCGTATTCCCAATATGTTTTAGAGCTAGAAATAGCAAGTTAAAATAAGG
	gB_ATH1	ATATTGGGAATACGACTACCGATCATTTATCTTTCACTGCGGAGAAGTTTCGAACGCC
RET1	gA_RET1	TCTTTCTACGTGTTTCGCAAGTTTTAGAGCTAGAAATAGCAAGTT
	gB_RET1	TTGCGAAACACGTAGAAAGAGATCATTTATCTTTCACTGCGGAGAAG

### Sheet: Table S3
Donors used for genome edits
Target gene	PCR primers	PCR length (donor)	DNA template for PCR	Observation
JEN1	DonJEN1_f /DonJEN1_r	179 bp	WT Genomic DNA
	DonJEN1_f /CheckJEN1_r	269pb	JEN1Δ Genomic DNA
DLD1	DonDLD1_f/DonDLD1_r	202 bp	WT Genomic DNA
	CheckDLD1_f1/DonDLD1_r	231 bp	DLD1Δ Genomic DNA
ROM2	ROM2_Del_f / ROM2P3rev	245 bp	WT Genomic DNA
	ROM2P3for / ROM2P3rev	327 bp	ROM2Δ Genomic DNA
HO	HOdon_f / HOdiaR	166 bp	WT Genomic DNA
	CheckHO_f / CheckHO_r	194 bp	HOΔ Genomic DNA
	DonAHO_f / DonAHO_r	753 bp	plasmid pADHO
	TefGFP_f / TefGFP_r	409 bp	WT Genomic DNA	Insertion pTEF-GFP
	GFP_f / TDH1_r	1,050 bp	mUkG1 GFP		Kaishima et al., 2016
	STE3-f / STE3-r	940 bp	WT Genomic DNA	Insertion pSTE3-kanMX
	STE3-KAN / HoRr	1,268 bp	plasmid pKanMXHO
ADH5	ADH5f2 / DonADH5r1	169 bp	WT Genomic DNA
	ADH5f2 / ADH5r2	210 bp	ADH5Δ Genomic DNA
	DonAHO_f / DonAHO_r	753 bp	plasmid pADHO
SUC2	nestSucDelL_f / nestSucDelR_r	631 bp	plasmid pSUC2donor
HXT2 and HXT4/1/5	HXT2pro_f / HXT5term_r	964 bp	plasmid pAB_DonHXT2_HXT415
HXT3/6/7 and GAL2	Gal2P_f / HXT3ter_r	1,014 bp	plasmid pAB_DonGAL2_HXT367
HXT2	HXT2P_f / HXT2T_r	780 bp	plasmid pAB_DonHXT2_HXT415
GAL2	Gal2P_f / Gal2T_r	896 bp	plasmid pAB_DonGAL2_HXT367
HXT4/1/5	HXT4P_f / HXT5T_r	904 bp	plasmid pAB_DonHXT2_HXT415
HXT6/3	Hxt7P_f / Hxt3T_r	848 bp	plasmid pAB_DonGAL2_HXT367
CAN1	CAN1f3 / CAN1r	358 bp	WT Genomic DNA
	CAN1f2 / CAN1r2	269 bp	CAN1Δ Genomic DNA
ADE2	ADE2f1 / ADE2r2	262 bp	WT Genomic DNA
	ADE2f2 / ADE2r1	252 bp	ADE2Δ Genomic DNA
ADH1	DonADH1_f / DonADH1_r	162 bp	WT Genomic DNA
RET1	DonRET1_f / DonRET1_r	316 bp	Genomic DNA mutant RET1(Gly783Cys)
ATH1	DonATH1_f / ATH1Er	173 pb	WT Genomic DNA
